# Spatial Rewiring of Enterocyte Identity in Celiac Disease

**DOI:** 10.64898/2026.02.14.705877

**Authors:** Tal Barkai, Rachel Frieman-Sharabi, Keren Bahar Halpern, Roy Novoselsky, Yael Korem Kohanim, Sapir Shir, Ofra Golani, Inna Goliand, Yoseph Addadi, Merav Kedmi, Hadas Keren-Shaul, Lena Prichislov, Anat Guz-Mark, Hadassah Nissim, Raanan Shamir, Dror Shouval, Shalev Itzkovitz

## Abstract

Enterocytes in the human small intestine exhibit distinct functional states in different zones along the crypt-villus axis, a feature that is thought to convey optimal absorption. In celiac disease (CeD), autoimmune destruction of enterocytes leads to villus blunting, but how this altered tissue morphology affects enterocyte states is unclear. Using spatial and single-cell transcriptomics, we show that in patients with CeD, enterocytes acquire a novel identity characterized by co-expression of multiple zonal programs. This aberrant zonal co-expression results from reduced distances between BMP- and WNT-producing mesenchymal cells, leading to overlapping morphogen fields. In addition, we identify a subset of metaplastic cells that adopt gastric pit cell-like identities in discrete tissue patches. Our findings provide a detailed view of epithelial remodeling in CeD and establish a resource for understanding the cellular basis of malabsorption associated with villus blunting.
