## Supplemental Table 2 for "Spatial Rewiring of Enterocyte Identity in Celiac Disease"

Table S2. Gene expression markers for the villus bottom, mid and tip.
bottom_markers	mid_markers	tip_markers
EXOC3L4	CYP2C9	MS4A10
AKAP7	SLC4A7	SLC6A4
EPS8L3	EPS8L2	SGK1
KHK	MYO7B	CD36
AADAC	ADH4	UGT1A1
RAB17	ACAA1	ASAH2
PBLD	SLC36A1	MEP1B
PTGR1	PTPRH	SOAT2
SI	SCIN	EDN3
DEPDC7	PHLPP2	NR0B2
SEC16B	GDPD2	PLA2G12B
SGK2	GAL3ST1	CREB3L3
GRAMD1B	DHDH	APOBEC1
RBP2	SLC6A4	ABCG2
ANKRD40CL		SLC28A1
SLC2A2		NPNT
AATK		CDHR2
DHRS11		SLC15A1
MST1		SDCBP2
CYP4F12		ACE2
GATM		C2orf88
CYP3A5		APOB
AKR1B10		HHLA2
VIL1		PRAP1
BAIAP2L2		CIDEC
SAT2		C8G
ANXA13		MUC13
CBR1		PLAAT2
BTNL3		HMOX1
SLC23A1		ALPI
SMPD3		ENPP7
NR1H4		C3orf85
TMEM236		ENPP3
HAPLN4		TM4SF20
MOGAT3		APOC3
TRPM6		APOA1
HNF4G		APOA4
TMEM65		SLC46A1
DGAT1		PTPRR
CYP2C9		AQP10
